# Integration of immunome with disease-gene network reveals common cellular mechanisms between IMIDs and drug repurposing strategies

**DOI:** 10.1101/2019.12.12.874321

**Authors:** Abhinandan Devaprasad, Timothy RDJ Radstake, Aridaman Pandit

## Abstract

**Objective:** Development and progression of immune-mediated inflammatory diseases (IMIDs) involve intricate dysregulation of the disease associated genes (DAGs) and their expressing immune cells. Due to the complex molecular mechanism, identifying the top disease associated cells (DACs) in IMIDs has been challenging. Here, we aim to identify the top DACs and DAGs to help understand the cellular mechanism involved in IMIDs and further explore therapeutic strategies.

**Method:** Using transcriptome profiles of 40 different immune cells, unsupervised machine learning, and disease-gene networks, we constructed the Disease-gene IMmune cell Expression (DIME) network, and identified top DACs and DAGs of 12 phenotypically different IMIDs. We compared the DIME networks of IMIDs to identify common pathways between them. We used the common pathways and publicly available drug-gene network to identify promising drug repurposing targets.

**Result:** We found CD4^+^Treg, CD4^+^Th1, and NK cells as top DACs in the inflammatory arthritis such as ankylosing spondylitis (AS), psoriatic arthritis, and rheumatoid arthritis (RA); neutrophils, granulocytes and BDCA1^+^CD14^+^ cells in systemic lupus erythematosus and systemic scleroderma; ILC2, CD4^+^Th1, CD4^+^Treg, and NK cells in the inflammatory bowel diseases (IBDs). We identified lymphoid cells (CD4^+^Th1, CD4^+^Treg, and NK) and their associated pathways to be important in HLA-B27 type diseases (psoriasis, AS, and IBDs) and in primary-joint-inflammation-based inflammatory arthritis (AS and RA). Based on the common cellular mechanisms, we identified lifitegrast as potential drug repurposing candidate for Crohn’s disease, and other IMIDs.

**Conclusion:** Our method identified top DACs, DAGs, common pathways, and proposed potential drug repurposing targets between IMIDs. To extend our method to other diseases, we built the DIME tool. Thus paving way for future (pre-)clinical research.
